# A highly penetrant *LMNA* R541C variant associated with dilated cardiomyopathy leads to dysregulation in metabolism and proliferation pathways in stem cell-derived cardiomyocytes

**DOI:** 10.64898/2026.07.20.739542

**Authors:** Thomas E. Keller, Ci Koehring, Brett R. Higgins, Jiajia Yang, Faiza A. Siddiqui, Forouzandeh Farsaei, Kami Kim, Thomas V. McDonald

**Affiliations:** Division of Infectious Disease and International Medicine, Department of Internal Medicine, University of South Florida; USF Health Heart Institute, University of South Florida; Division of Cardiovascular Diseases, Department of Internal Medicine, University of South Florida

**Author notes:** Corresponding Author: Thomas V. McDonald.

**Keywords:** *LMNA*, cardiomyocytes, cardiomyopathy, RNA-seq

## Abstract

**Background:** *LMNA* codes a widely expressed nuclear cytoskeletal protein (lamin A/C) with multiple important functions. Pathogenic *LMNA* genetic variation may lead to autosomal dominant cardiomyopathy, though the severity and rate of progression can vary with the specific nucleotide change and location. Prior studies showed that induced pluripotent stem cells (iPSC)-derived cardiomyocytes (iCMs) with *LMNA* R541C exhibited reduced *LMNA* protein abundance, increased sarcomere disorganization, and abnormal electrophysiology.

**Methods:** We investigated the *LMNA-*R541C variant that exhibits a highly penetrant and severe clinical cardiomyopathy phenotype using transcriptomic analysis of iCMs. Patient-derived iPSCs with CRISPR-corrected (clustered regularly interspersed short palindromic repeats) isogenic control cells and CRISPR knock-in *LMNA-*R541C heterozygous iPSCs were generated for isogenic controlled experiments.

**Results:** In differential gene expression analyses we observed that *LMNA*^R541C/WT^ iPSC-derived cardiomyocytes had consistent perturbations in 123 genes across CRISPR-corrected and knock-in experiments compared to controls. Pathway analysis identified that the G2M checkpoint and oxidative phosphorylation processes were consistently dysregulated and confirm these findings in previously published iPSC and murine models.

**Discussion:** These results implicate perturbed gene expression and pathways that may contribute to the severe phenotypes in *LMNA-*R541C. Informatic analysis of pathways suggests several drug classes including multiple cardiac glycosides as potential targeted therapeutic candidates to be explored.
