## Supplemental Table 2 for "A highly penetrant *LMNA* R541C variant associated with dilated cardiomyopathy leads to dysregulation in metabolism and proliferation pathways in stem cell-derived cardiomyocytes"

### Sheet: Sheet1
Dataset Overlap	Gene Symbol	Ensembl ID	adjusted pvalue	log2FoldChange	RegLMNA
CC/KN/Rouhi2022/Lee2019	FRZB	ENSG00000162998	1.20315e-151	2.64148	up-reg
CC/KN/Rouhi2022/Lee2019	SPON2	ENSG00000159674	1.82979e-132	3.49496	up-reg
CC/KN/Rouhi2022/Lee2019	PAMR1	ENSG00000149090	3.47324e-115	3.16893	up-reg
CC/KN/Rouhi2022/Lee2019	CMYA5	ENSG00000164309	1.21041e-87	-2.55477	down-reg
CC/KN/Rouhi2022/Lee2019	GDF15	ENSG00000130513	3.8535e-30	2.01365	up-reg
CC/KN/Rouhi2022/Lee2019	LUM	ENSG00000139329	5.52138e-21	1.01953	up-reg
CC/KN/Rouhi2022/Lee2019	HDAC9	ENSG00000048052	1.5486e-15	-2.16876	down-reg
CC/KN/Rouhi2022/Lee2019	DOK4	ENSG00000125170	2.63637e-12	-0.770149	down-reg
CC/KN/Rouhi2022/Lee2019	BASP1	ENSG00000176788	4.19177e-08	0.615062	up-reg
CC/KN/Rouhi2022/Lee2019	TMEM119	ENSG00000183160	2.95952e-06	1.20775	up-reg
CC/KN/Rouhi2022/Lee2019	RPL13A	ENSG00000142541	2.01459e-05	0.554374	up-reg
CC/KN/Rouhi2022/Lee2019	SLC6A6	ENSG00000131389	3.10911e-05	0.964829	up-reg
CC/KN/Rouhi2022/Lee2019	NETO2	ENSG00000171208	6.95074e-05	1.01776	up-reg
CC/KN/Rouhi2022/Lee2019	GABARAPL1	ENSG00000139112	0.000282421	0.496218	up-reg
CC/KN/Rouhi2022/Lee2019	RPS19	ENSG00000105372	0.000290962	0.489657	up-reg
CC/KN/Rouhi2022/Lee2019	GSTA1	ENSG00000243955	0.000426404	5.98359	up-reg
CC/KN/Rouhi2022/Lee2019	EEF2	ENSG00000167658	0.000464733	0.365773	up-reg
CC/KN/Rouhi2022/Lee2019	NUDT4	ENSG00000173598	0.0023392	-0.460413	down-reg
CC/KN/Rouhi2022/Lee2019	DCN	ENSG00000011465	0.0575339	0.247589	up-reg
CC/KN/Rouhi2022/Lee2019	LRRN2	ENSG00000170382	0.0837158	0.537942	up-reg
CC/KN/Rouhi2022/Lee2019	CELSR1	ENSG00000075275	0.0928928	-0.303923	down-reg
CC/KN/Lee2019	SELENOP	ENSG00000250722	0	5.92285	up-reg
CC/KN/Lee2019	EGFL6	ENSG00000198759	1.54363e-98	4.69384	up-reg
CC/KN/Lee2019	CD24	ENSG00000272398	1.32408e-79	2.26916	up-reg
CC/KN/Lee2019	DPP4	ENSG00000197635	1.89441e-55	4.46654	up-reg
CC/KN/Lee2019	PITX2	ENSG00000164093	1.28065e-54	1.82844	up-reg
CC/KN/Lee2019	FOXF1	ENSG00000103241	7.51488e-50	3.89593	up-reg
CC/KN/Lee2019	FTL	ENSG00000087086	1.38577e-49	1.47188	up-reg
CC/KN/Lee2019	TEK	ENSG00000120156	9.03803e-37	2.20847	up-reg
CC/KN/Lee2019	PITX1	ENSG00000069011	1.72925e-36	3.11259	up-reg
CC/KN/Lee2019	SCUBE3	ENSG00000146197	5.60916e-31	-1.39935	down-reg
CC/KN/Lee2019	MEST	ENSG00000106484	1.17474e-30	1.11536	up-reg
CC/KN/Lee2019	OLR1	ENSG00000173391	3.15336e-30	1.82899	up-reg
CC/KN/Lee2019	DLK1	ENSG00000185559	3.26679e-30	1.51812	up-reg
CC/KN/Lee2019	GPRIN3	ENSG00000185477	3.39236e-29	-1.88997	down-reg
CC/KN/Lee2019	CSF1	ENSG00000184371	7.88693e-26	1.97711	up-reg
CC/KN/Lee2019	NR2F1	ENSG00000175745	4.06216e-23	4.17776	up-reg
CC/KN/Lee2019	EPHB3	ENSG00000182580	5.7316e-23	-1.45375	down-reg
CC/KN/Lee2019	ATP13A3	ENSG00000133657	4.50511e-21	-1.44024	down-reg
CC/KN/Lee2019	SPTB	ENSG00000070182	7.89817e-21	-1.76171	down-reg
CC/KN/Lee2019	CSRP1	ENSG00000159176	3.07528e-18	-0.892907	down-reg
CC/KN/Lee2019	HOXB6	ENSG00000108511	2.94585e-17	2.1456	up-reg
CC/KN/Lee2019	RSPO2	ENSG00000147655	5.5248e-17	2.41224	up-reg
CC/KN/Lee2019	VCAM1	ENSG00000162692	7.68385e-17	-2.33981	down-reg
CC/KN/Lee2019	TGFBI	ENSG00000120708	2.6804e-16	0.888359	up-reg
CC/KN/Lee2019	NKAIN4	ENSG00000101198	3.84947e-16	1.83466	up-reg
CC/KN/Lee2019	UBR3	ENSG00000144357	4.63074e-16	-0.924217	down-reg
CC/KN/Lee2019	LGR4	ENSG00000205213	3.91981e-15	-1.10016	down-reg
CC/KN/Lee2019	GCNT2	ENSG00000285222	1.11848e-14	-1.86264	down-reg
CC/KN/Lee2019	CPZ	ENSG00000109625	8.87559e-14	1.18342	up-reg
CC/KN/Lee2019	TYRP1	ENSG00000107165	2.24348e-13	2.5129	up-reg
CC/KN/Lee2019	TCIM	ENSG00000176907	8.22576e-13	3.79981	up-reg
CC/KN/Lee2019	PRDX1	ENSG00000117450	5.0674e-12	0.956143	up-reg
CC/KN/Lee2019	HOXB8	ENSG00000120068	7.27683e-12	3.06264	up-reg
CC/KN/Lee2019	FLT1	ENSG00000102755	8.90081e-11	1.06821	up-reg
CC/KN/Lee2019	SNHG32	ENSG00000204387	1.36316e-09	0.919953	up-reg
CC/KN/Lee2019	TENT5A	ENSG00000112773	1.52856e-08	1.02254	up-reg
CC/KN/Lee2019	VCL	ENSG00000035403	1.88694e-08	-0.942077	down-reg
CC/KN/Lee2019	TMEM200A	ENSG00000164484	2.19662e-08	1.23389	up-reg
CC/KN/Lee2019	NSG1	ENSG00000168824	4.72363e-08	0.957449	up-reg
CC/KN/Lee2019	PCDH20	ENSG00000280165	5.30416e-08	-0.927796	down-reg
CC/KN/Lee2019	PALM2AKAP2	ENSG00000157654	6.70733e-08	-1.62727	down-reg
CC/KN/Lee2019	SLC6A17	ENSG00000197106	1.26972e-07	1.50184	up-reg
CC/KN/Lee2019	MT2A	ENSG00000125148	2.72088e-07	1.40892	up-reg
CC/KN/Lee2019	FUT11	ENSG00000196968	7.83949e-07	-0.864197	down-reg
CC/KN/Lee2019	FGFR2	ENSG00000066468	1.19004e-06	0.857597	up-reg
CC/KN/Lee2019	HOXB7	ENSG00000260027	3.41303e-06	1.72179	up-reg
CC/KN/Lee2019	BDKRB1	ENSG00000100739	9.66496e-06	1.52143	up-reg
CC/KN/Lee2019	LZTS1	ENSG00000061337	2.31373e-05	0.991819	up-reg
CC/KN/Lee2019	GDNF	ENSG00000168621	2.42487e-05	1.70391	up-reg
CC/KN/Lee2019	LURAP1L	ENSG00000153714	6.79724e-05	1.32344	up-reg
CC/KN/Lee2019	EPAS1	ENSG00000116016	0.00014058	0.586354	up-reg
CC/KN/Lee2019	DPP10	ENSG00000175497	0.000169696	0.672392	up-reg
CC/KN/Lee2019	ABCA8	ENSG00000141338	0.000460332	-1.86228	down-reg
CC/KN/Lee2019	MALT1	ENSG00000172175	0.000697304	-0.758795	down-reg
CC/KN/Lee2019	GPRC5A	ENSG00000013588	0.00152817	1.15885	up-reg
CC/KN/Lee2019	CDKN2B	ENSG00000147883	0.00313795	0.518213	up-reg
CC/KN/Lee2019	AFAP1L2	ENSG00000169129	0.00646889	0.542127	up-reg
CC/KN/Lee2019	FBXO32	ENSG00000156804	0.00802871	0.40306	up-reg
CC/KN/Lee2019	ART3	ENSG00000156219	0.0162611	-2.07052	down-reg
CC/KN/Lee2019	LIFR	ENSG00000113594	0.0180962	0.392127	up-reg
CC/KN/Lee2019	NHERF1	ENSG00000109062	0.0188676	1.19132	up-reg
CC/KN/Lee2019	UACA	ENSG00000137831	0.0209274	-0.266865	down-reg
CC/KN/Lee2019	ZNF185	ENSG00000147394	0.0224134	-0.610694	down-reg
CC/KN/Lee2019	SMIM3	ENSG00000256235	0.0282776	0.430441	up-reg
CC/KN/Lee2019	CCN4	ENSG00000104415	0.0309122	0.465952	up-reg
CC/KN/Lee2019	HS6ST1	ENSG00000136720	0.0376672	0.332795	up-reg
CC/KN/Lee2019	NALCN	ENSG00000102452	0.0774514	0.634974	up-reg
CC/KN/Lee2019	QPRT	ENSG00000103485	0.0913465	0.234888	up-reg
CC/KN/Rouhi2022	PARM1	ENSG00000169116	3.79347e-120	2.98718	up-reg
CC/KN/Rouhi2022	CLU	ENSG00000120885	4.43487e-106	2.4178	up-reg
CC/KN/Rouhi2022	HMOX1	ENSG00000100292	1.65257e-93	5.09097	up-reg
CC/KN/Rouhi2022	STEAP3	ENSG00000115107	4.02883e-76	5.0686	up-reg
CC/KN/Rouhi2022	CD68	ENSG00000129226	5.28987e-68	4.7386	up-reg
CC/KN/Rouhi2022	OLFML3	ENSG00000116774	1.5856e-52	2.6077	up-reg
CC/KN/Rouhi2022	HSPA1B	ENSG00000231555	3.2355e-52	1.91799	up-reg
CC/KN/Rouhi2022	ITIH5	ENSG00000123243	8.23163e-46	2.3938	up-reg
CC/KN/Rouhi2022	STAB1	ENSG00000010327	8.42657e-41	9.79045	up-reg
CC/KN/Rouhi2022	KANK1	ENSG00000107104	3.66778e-35	-1.36073	down-reg
CC/KN/Rouhi2022	CTSL	ENSG00000135047	2.28714e-27	1.89818	up-reg
CC/KN/Rouhi2022	PDE3A	ENSG00000172572	7.06144e-26	-2.02832	down-reg
CC/KN/Rouhi2022	HTRA1	ENSG00000166033	7.72248e-25	-1.21655	down-reg
CC/KN/Rouhi2022	CD200	ENSG00000091972	2.94408e-21	-2.1405	down-reg
CC/KN/Rouhi2022	ANO4	ENSG00000151572	1.31673e-15	-3.04108	down-reg
CC/KN/Rouhi2022	DUSP6	ENSG00000139318	9.72832e-15	2.81541	up-reg
CC/KN/Rouhi2022	SQSTM1	ENSG00000161011	2.83307e-13	1.25847	up-reg
CC/KN/Rouhi2022	MET	ENSG00000105976	3.19129e-13	1.99901	up-reg
CC/KN/Rouhi2022	MBNL1	ENSG00000152601	3.69173e-13	-1.09827	down-reg
CC/KN/Rouhi2022	CSDC2	ENSG00000172346	4.83637e-13	-2.03692	down-reg
CC/KN/Rouhi2022	MMP15	ENSG00000102996	4.9809e-13	-1.15434	down-reg
CC/KN/Rouhi2022	CARNS1	ENSG00000172508	1.58737e-12	-2.52247	down-reg
CC/KN/Rouhi2022	ZBTB8A	ENSG00000160062	5.17035e-12	-1.62037	down-reg
CC/KN/Rouhi2022	RPLP0	ENSG00000089157	9.08166e-10	0.599711	up-reg
CC/KN/Rouhi2022	DUSP7	ENSG00000164086	3.4501e-08	-0.956701	down-reg
CC/KN/Rouhi2022	CLMP	ENSG00000166250	4.19177e-08	1.08909	up-reg
CC/KN/Rouhi2022	SLIT3	ENSG00000184347	4.44917e-08	-0.963901	down-reg
CC/KN/Rouhi2022	SLC1A3	ENSG00000079215	1.53983e-07	1.61139	up-reg
CC/KN/Rouhi2022	OGFRL1	ENSG00000119900	2.23289e-07	1.06616	up-reg
CC/KN/Rouhi2022	GPX1	ENSG00000233276	3.38822e-07	0.629638	up-reg
CC/KN/Rouhi2022	RPS17	ENSG00000182774	4.04559e-06	0.49225	up-reg
CC/KN/Rouhi2022	GFOD1	ENSG00000145990	5.75206e-06	-1.15424	down-reg
CC/KN/Rouhi2022	ACOX3	ENSG00000087008	1.31874e-05	-1.29151	down-reg
CC/KN/Rouhi2022	LMF1	ENSG00000103227	1.81377e-05	-0.795649	down-reg
CC/KN/Rouhi2022	GAS7	ENSG00000007237	2.38135e-05	0.793539	up-reg
CC/KN/Rouhi2022	TMEM106A	ENSG00000184988	4.23951e-05	1.21115	up-reg
CC/KN/Rouhi2022	FAM171A1	ENSG00000148468	0.000108318	0.566077	up-reg
CC/KN/Rouhi2022	PPP1R13L	ENSG00000104881	0.00012683	-0.770042	down-reg
CC/KN/Rouhi2022	ACSL5	ENSG00000197142	0.000128673	3.18989	up-reg
CC/KN/Rouhi2022	RABGAP1L	ENSG00000152061	0.000189922	-0.76553	down-reg
CC/KN/Rouhi2022	GPNMB	ENSG00000136235	0.000372845	1.20151	up-reg
CC/KN/Rouhi2022	GULP1	ENSG00000144366	0.00173582	0.897493	up-reg
CC/KN/Rouhi2022	PRUNE2	ENSG00000106772	0.00236457	-1.46141	down-reg
CC/KN/Rouhi2022	ADAMTS7	ENSG00000136378	0.00291596	-0.428359	down-reg
CC/KN/Rouhi2022	PROS1	ENSG00000184500	0.00559797	0.340379	up-reg
CC/KN/Rouhi2022	NTN4	ENSG00000074527	0.00861177	-0.563315	down-reg
CC/KN/Rouhi2022	RPS16	ENSG00000105193	0.0105005	0.386929	up-reg
CC/KN/Rouhi2022	VARS2	ENSG00000206476	0.0118071	-0.747674	down-reg
CC/KN/Rouhi2022	SLC7A7	ENSG00000155465	0.0186531	1.31262	up-reg
CC/KN/Rouhi2022	EPDR1	ENSG00000086289	0.0260456	-0.611409	down-reg
CC/KN/Rouhi2022	HNRNPH1	ENSG00000169045	0.0382905	0.333638	up-reg
CC/KN/Rouhi2022	EHBP1L1	ENSG00000173442	0.0435311	-0.387437	down-reg
CC/KN/Rouhi2022	GSTT1	ENSG00000277656	0.0512514	-0.399743	down-reg
CC/KN/Rouhi2022	MDK	ENSG00000110492	0.0879662	0.29305	up-reg
CC/KN/Rouhi2022	PAQR4	ENSG00000162073	0.0892105	-0.634059	down-reg
KN/Rouhi2022/Lee2019	THY1	ENSG00000154096	3.11139e-66	-3.51185	up-reg
KN/Rouhi2022/Lee2019	HK2	ENSG00000159399	1.0314e-17	1.31002	down-reg
KN/Rouhi2022/Lee2019	BTG2	ENSG00000159388	1.51332e-17	-1.25061	up-reg
KN/Rouhi2022/Lee2019	CCND2	ENSG00000118971	7.71323e-16	-0.988898	up-reg
KN/Rouhi2022/Lee2019	CDKN1A	ENSG00000124762	2.77427e-13	-1.01227	up-reg
KN/Rouhi2022/Lee2019	COL8A2	ENSG00000171812	6.81172e-06	-1.09937	up-reg
KN/Rouhi2022/Lee2019	ATP10A	ENSG00000206190	0.000977149	-1.38131	up-reg
KN/Rouhi2022/Lee2019	LOX	ENSG00000113083	0.075717	-0.2093	up-reg
CC/Rouhi2022/Lee2019	SLC3A2	ENSG00000168003	3.19293e-177	2.68422	up-reg
CC/Rouhi2022/Lee2019	F2RL1	ENSG00000164251	8.18839e-158	5.29212	up-reg
CC/Rouhi2022/Lee2019	HSPA5	ENSG00000044574	9.45221e-152	2.30286	up-reg
CC/Rouhi2022/Lee2019	PDIA4	ENSG00000155660	9.89414e-143	2.39398	up-reg
CC/Rouhi2022/Lee2019	PDIA3	ENSG00000167004	1.10527e-114	1.88266	up-reg
CC/Rouhi2022/Lee2019	TYRO3	ENSG00000092445	6.36809e-101	2.26882	up-reg
CC/Rouhi2022/Lee2019	HSP90B1	ENSG00000166598	1.44567e-95	2.1444	up-reg
CC/Rouhi2022/Lee2019	TRIB3	ENSG00000101255	1.9055e-74	2.7764	up-reg
CC/Rouhi2022/Lee2019	CALR	ENSG00000179218	1.57218e-71	1.77871	up-reg
CC/Rouhi2022/Lee2019	TRAM1	ENSG00000067167	5.20182e-59	1.51572	up-reg
CC/Rouhi2022/Lee2019	ATF4	ENSG00000128272	6.7728e-56	1.28274	up-reg
CC/Rouhi2022/Lee2019	MYOCD	ENSG00000141052	6.77365e-56	-2.81801	down-reg
CC/Rouhi2022/Lee2019	MANF	ENSG00000145050	2.02354e-46	2.14256	up-reg
CC/Rouhi2022/Lee2019	LIPA	ENSG00000107798	4.01623e-46	2.07856	up-reg
CC/Rouhi2022/Lee2019	DNAJB11	ENSG00000090520	1.9296e-45	1.92824	up-reg
CC/Rouhi2022/Lee2019	APOE	ENSG00000130203	2.71753e-45	2.63387	up-reg
CC/Rouhi2022/Lee2019	PSAT1	ENSG00000135069	4.06789e-45	1.75458	up-reg
CC/Rouhi2022/Lee2019	SESN2	ENSG00000130766	4.18106e-43	1.98526	up-reg
CC/Rouhi2022/Lee2019	CHAC1	ENSG00000128965	2.82305e-41	2.76117	up-reg
CC/Rouhi2022/Lee2019	PPIB	ENSG00000166794	2.4091e-39	1.35836	up-reg
CC/Rouhi2022/Lee2019	GOLM1	ENSG00000135052	1.20174e-37	1.55579	up-reg
CC/Rouhi2022/Lee2019	EGFR	ENSG00000146648	3.93134e-35	2.66103	up-reg
CC/Rouhi2022/Lee2019	FILIP1	ENSG00000118407	1.79138e-34	-1.92133	down-reg
CC/Rouhi2022/Lee2019	MTUS2	ENSG00000132938	1.32108e-33	-1.88986	down-reg
CC/Rouhi2022/Lee2019	ALAS2	ENSG00000158578	2.38174e-33	-4.84944	down-reg
CC/Rouhi2022/Lee2019	FAM107B	ENSG00000065809	1.56987e-32	2.01652	up-reg
CC/Rouhi2022/Lee2019	PALLD	ENSG00000129116	2.13462e-31	-1.36799	down-reg
CC/Rouhi2022/Lee2019	PRKAA2	ENSG00000162409	4.20044e-31	-1.73387	down-reg
CC/Rouhi2022/Lee2019	OS9	ENSG00000135506	6.41436e-31	1.12885	up-reg
CC/Rouhi2022/Lee2019	MYH6	ENSG00000197616	2.60479e-30	-1.98561	down-reg
CC/Rouhi2022/Lee2019	STK39	ENSG00000198648	6.63225e-30	-1.98486	down-reg
CC/Rouhi2022/Lee2019	CREB3L1	ENSG00000157613	1.10923e-29	1.36747	up-reg
CC/Rouhi2022/Lee2019	ARHGEF9	ENSG00000131089	2.10543e-29	-1.5245	down-reg
CC/Rouhi2022/Lee2019	TSPAN14	ENSG00000108219	2.17502e-29	1.75665	up-reg
CC/Rouhi2022/Lee2019	SVEP1	ENSG00000165124	2.61915e-29	1.87736	up-reg
CC/Rouhi2022/Lee2019	CEBPG	ENSG00000153879	3.52601e-29	1.26042	up-reg
CC/Rouhi2022/Lee2019	GJA3	ENSG00000121743	3.11189e-28	-1.70654	down-reg
CC/Rouhi2022/Lee2019	SMYD1	ENSG00000115593	6.37453e-28	-1.97922	down-reg
CC/Rouhi2022/Lee2019	ERRFI1	ENSG00000116285	7.85142e-27	1.29562	up-reg
CC/Rouhi2022/Lee2019	MVP	ENSG00000013364	2.65325e-26	1.27796	up-reg
CC/Rouhi2022/Lee2019	MTHFD2	ENSG00000065911	1.8588e-25	0.951292	up-reg
CC/Rouhi2022/Lee2019	RCSD1	ENSG00000198771	5.63175e-25	-1.39505	down-reg
CC/Rouhi2022/Lee2019	COL6A1	ENSG00000142156	2.03236e-24	1.37938	up-reg
CC/Rouhi2022/Lee2019	P4HB	ENSG00000185624	2.26025e-24	0.833276	up-reg
CC/Rouhi2022/Lee2019	USP13	ENSG00000058056	3.09316e-24	-1.54168	down-reg
CC/Rouhi2022/Lee2019	CAMK2D	ENSG00000145349	7.91113e-24	-1.59013	down-reg
CC/Rouhi2022/Lee2019	ACACB	ENSG00000076555	2.58132e-23	-1.40006	down-reg
CC/Rouhi2022/Lee2019	XBP1	ENSG00000100219	3.07196e-23	1.13008	up-reg
CC/Rouhi2022/Lee2019	STT3A	ENSG00000134910	7.06501e-23	1.05832	up-reg
CC/Rouhi2022/Lee2019	NUAK2	ENSG00000163545	2.42945e-22	2.6248	up-reg
CC/Rouhi2022/Lee2019	FMOD	ENSG00000122176	3.96036e-22	1.66601	up-reg
CC/Rouhi2022/Lee2019	S100A10	ENSG00000197747	9.49678e-22	1.7038	up-reg
CC/Rouhi2022/Lee2019	HRC	ENSG00000130528	1.54458e-21	-1.41343	down-reg
CC/Rouhi2022/Lee2019	SLC4A3	ENSG00000114923	3.78748e-21	-1.52668	down-reg
CC/Rouhi2022/Lee2019	ASNS	ENSG00000070669	3.48126e-20	1.33721	up-reg
CC/Rouhi2022/Lee2019	KIF13A	ENSG00000137177	1.53828e-19	-0.995926	down-reg
CC/Rouhi2022/Lee2019	TMEM65	ENSG00000164983	1.75919e-19	-1.3085	down-reg
CC/Rouhi2022/Lee2019	SSR4	ENSG00000180879	3.31001e-19	1.18508	up-reg
CC/Rouhi2022/Lee2019	MYOM1	ENSG00000101605	3.4616e-19	-1.8323	down-reg
CC/Rouhi2022/Lee2019	FHL2	ENSG00000115641	5.21449e-19	-1.79004	down-reg
CC/Rouhi2022/Lee2019	FMNL2	ENSG00000157827	7.09891e-19	1.5567	up-reg
CC/Rouhi2022/Lee2019	SAT1	ENSG00000130066	7.42744e-19	1.45754	up-reg
CC/Rouhi2022/Lee2019	TBX2	ENSG00000121068	8.23539e-19	-1.4435	down-reg
CC/Rouhi2022/Lee2019	QSOX1	ENSG00000116260	3.69115e-18	1.05943	up-reg
CC/Rouhi2022/Lee2019	ALDH1A1	ENSG00000165092	4.81599e-18	2.67337	up-reg
CC/Rouhi2022/Lee2019	PRDX4	ENSG00000123131	5.32069e-18	1.14885	up-reg
CC/Rouhi2022/Lee2019	CD44	ENSG00000026508	5.96729e-18	1.48962	up-reg
CC/Rouhi2022/Lee2019	MYO18A	ENSG00000196535	8.17593e-18	-1.32699	down-reg
CC/Rouhi2022/Lee2019	LDB3	ENSG00000122367	1.01195e-17	-1.59389	down-reg
CC/Rouhi2022/Lee2019	PLVAP	ENSG00000130300	2.54287e-17	4.14882	up-reg
CC/Rouhi2022/Lee2019	SOBP	ENSG00000112320	7.05349e-17	-1.53596	down-reg
CC/Rouhi2022/Lee2019	USP28	ENSG00000048028	1.17857e-16	-1.15402	down-reg
CC/Rouhi2022/Lee2019	DAB2	ENSG00000153071	5.06399e-16	1.59784	up-reg
CC/Rouhi2022/Lee2019	MEF2A	ENSG00000068305	1.12369e-15	-1.17645	down-reg
CC/Rouhi2022/Lee2019	PDIA5	ENSG00000065485	1.40344e-15	0.87551	up-reg
CC/Rouhi2022/Lee2019	PYGM	ENSG00000068976	1.92402e-15	-1.30792	down-reg
CC/Rouhi2022/Lee2019	UCHL1	ENSG00000154277	2.09507e-15	0.880893	up-reg
CC/Rouhi2022/Lee2019	UNC93B1	ENSG00000110057	2.39716e-15	1.70578	up-reg
CC/Rouhi2022/Lee2019	DUSP4	ENSG00000120875	3.59419e-15	2.32446	up-reg
CC/Rouhi2022/Lee2019	DMPK	ENSG00000104936	5.3198e-15	-1.08276	down-reg
CC/Rouhi2022/Lee2019	MYLK3	ENSG00000140795	5.49021e-15	-1.34208	down-reg
CC/Rouhi2022/Lee2019	MYC	ENSG00000136997	7.8403e-15	1.42439	up-reg
CC/Rouhi2022/Lee2019	JPH2	ENSG00000149596	8.63485e-15	-1.31078	down-reg
CC/Rouhi2022/Lee2019	EFNB3	ENSG00000108947	1.14047e-14	-1.27813	down-reg
CC/Rouhi2022/Lee2019	SLC39A6	ENSG00000141424	1.18139e-14	1.05385	up-reg
CC/Rouhi2022/Lee2019	ENPP1	ENSG00000197594	1.51145e-14	1.77747	up-reg
CC/Rouhi2022/Lee2019	MYBPC3	ENSG00000134571	2.15641e-14	-1.15044	down-reg
CC/Rouhi2022/Lee2019	EEF1A2	ENSG00000101210	4.89816e-14	-1.27342	down-reg
CC/Rouhi2022/Lee2019	PIK3R1	ENSG00000145675	1.77066e-13	-1.15323	down-reg
CC/Rouhi2022/Lee2019	ECM1	ENSG00000143369	1.86083e-13	1.25677	up-reg
CC/Rouhi2022/Lee2019	SLC39A1	ENSG00000143570	3.20969e-13	0.846267	up-reg
CC/Rouhi2022/Lee2019	PLAT	ENSG00000104368	5.07987e-13	1.21274	up-reg
CC/Rouhi2022/Lee2019	ALKBH5	ENSG00000091542	5.56476e-13	-0.778705	down-reg
CC/Rouhi2022/Lee2019	PPP3CA	ENSG00000138814	7.56466e-13	0.930503	up-reg
CC/Rouhi2022/Lee2019	CACNB2	ENSG00000165995	8.45931e-13	-1.41253	down-reg
CC/Rouhi2022/Lee2019	DPYSL2	ENSG00000092964	1.22864e-12	0.878419	up-reg
CC/Rouhi2022/Lee2019	UNC45B	ENSG00000141161	1.2469e-12	-1.46468	down-reg
CC/Rouhi2022/Lee2019	SSR2	ENSG00000163479	1.26706e-12	0.733065	up-reg
CC/Rouhi2022/Lee2019	SUGP2	ENSG00000064607	1.71572e-12	-0.8264	down-reg
CC/Rouhi2022/Lee2019	PRKACA	ENSG00000072062	1.72548e-12	-1.08428	down-reg
CC/Rouhi2022/Lee2019	CD63	ENSG00000135404	1.97274e-12	0.849075	up-reg
CC/Rouhi2022/Lee2019	CSRNP1	ENSG00000144655	2.47088e-12	1.23592	up-reg
CC/Rouhi2022/Lee2019	COL6A2	ENSG00000142173	2.92284e-12	0.970381	up-reg
CC/Rouhi2022/Lee2019	FIBIN	ENSG00000176971	3.07046e-12	1.20758	up-reg
CC/Rouhi2022/Lee2019	JPH1	ENSG00000104369	3.97225e-12	-1.54606	down-reg
CC/Rouhi2022/Lee2019	JDP2	ENSG00000140044	4.37304e-12	1.47882	up-reg
CC/Rouhi2022/Lee2019	NPM1	ENSG00000181163	4.96465e-12	0.81229	up-reg
CC/Rouhi2022/Lee2019	TMEM245	ENSG00000106771	8.09955e-12	-1.03074	down-reg
CC/Rouhi2022/Lee2019	THBS3	ENSG00000169231	1.16481e-11	1.07686	up-reg
CC/Rouhi2022/Lee2019	FHOD3	ENSG00000134775	1.37065e-11	-1.17866	down-reg
CC/Rouhi2022/Lee2019	CORO6	ENSG00000167549	1.37065e-11	-1.47813	down-reg
CC/Rouhi2022/Lee2019	PM20D2	ENSG00000146281	1.58728e-11	-1.06502	down-reg
CC/Rouhi2022/Lee2019	RPS18	ENSG00000231500	2.28286e-11	0.674807	up-reg
CC/Rouhi2022/Lee2019	TPST1	ENSG00000169902	4.24448e-11	0.976443	up-reg
CC/Rouhi2022/Lee2019	CMTM6	ENSG00000091317	6.82583e-11	0.817862	up-reg
CC/Rouhi2022/Lee2019	CTNNA3	ENSG00000183230	8.94489e-11	-1.45267	down-reg
CC/Rouhi2022/Lee2019	ASB2	ENSG00000100628	1.17972e-10	-1.34112	down-reg
CC/Rouhi2022/Lee2019	RALB	ENSG00000144118	1.24518e-10	0.854122	up-reg
CC/Rouhi2022/Lee2019	MAPK6	ENSG00000069956	1.41171e-10	0.76859	up-reg
CC/Rouhi2022/Lee2019	ARRB1	ENSG00000137486	1.55331e-10	0.949219	up-reg
CC/Rouhi2022/Lee2019	COG5	ENSG00000284369	3.74482e-10	-0.930023	down-reg
CC/Rouhi2022/Lee2019	OSTC	ENSG00000198856	6.43083e-10	0.675107	up-reg
CC/Rouhi2022/Lee2019	TPM3	ENSG00000143549	9.82395e-10	0.695796	up-reg
CC/Rouhi2022/Lee2019	SDC2	ENSG00000169439	1.01015e-09	0.680988	up-reg
CC/Rouhi2022/Lee2019	FIGN	ENSG00000182263	1.08305e-09	-1.26701	down-reg
CC/Rouhi2022/Lee2019	TRIM63	ENSG00000158022	1.1642e-09	-1.12161	down-reg
CC/Rouhi2022/Lee2019	PID1	ENSG00000153823	1.67073e-09	1.26916	up-reg
CC/Rouhi2022/Lee2019	MYO18B	ENSG00000133454	1.72164e-09	-1.13844	down-reg
CC/Rouhi2022/Lee2019	GPC1	ENSG00000063660	1.87136e-09	-0.756291	down-reg
CC/Rouhi2022/Lee2019	SHISA5	ENSG00000164054	3.34921e-09	0.629464	up-reg
CC/Rouhi2022/Lee2019	RPP25	ENSG00000178718	5.02878e-09	1.09263	up-reg
CC/Rouhi2022/Lee2019	FOS	ENSG00000170345	5.30332e-09	1.75767	up-reg
CC/Rouhi2022/Lee2019	DUSP1	ENSG00000120129	6.27617e-09	1.22975	up-reg
CC/Rouhi2022/Lee2019	SGK1	ENSG00000118515	8.04861e-09	1.24297	up-reg
CC/Rouhi2022/Lee2019	IER2	ENSG00000160888	8.78401e-09	1.031	up-reg
CC/Rouhi2022/Lee2019	TNFRSF1A	ENSG00000067182	9.69647e-09	0.785859	up-reg
CC/Rouhi2022/Lee2019	RBM38	ENSG00000132819	1.17942e-08	-1.14903	down-reg
CC/Rouhi2022/Lee2019	TNNI3K	ENSG00000116783	1.7769e-08	-1.66403	down-reg
CC/Rouhi2022/Lee2019	MERTK	ENSG00000153208	1.79655e-08	1.48536	up-reg
CC/Rouhi2022/Lee2019	RAPGEF5	ENSG00000136237	1.86183e-08	2.78887	up-reg
CC/Rouhi2022/Lee2019	ATF3	ENSG00000162772	1.9544e-08	1.36572	up-reg
CC/Rouhi2022/Lee2019	PTMA	ENSG00000187514	2.11248e-08	0.717202	up-reg
CC/Rouhi2022/Lee2019	CACNA1C	ENSG00000151067	2.31338e-08	-0.993913	down-reg
CC/Rouhi2022/Lee2019	TNFRSF19	ENSG00000127863	2.45758e-08	-0.783162	down-reg
CC/Rouhi2022/Lee2019	PRKCD	ENSG00000163932	2.9003e-08	1.14792	up-reg
CC/Rouhi2022/Lee2019	SERPINF1	ENSG00000132386	2.92545e-08	0.818489	up-reg
CC/Rouhi2022/Lee2019	GAB1	ENSG00000109458	3.29923e-08	-1.19642	down-reg
CC/Rouhi2022/Lee2019	S100A11	ENSG00000163191	4.06062e-08	0.691327	up-reg
CC/Rouhi2022/Lee2019	PYGB	ENSG00000100994	4.86174e-08	-0.815801	down-reg
CC/Rouhi2022/Lee2019	SSR1	ENSG00000124783	5.47669e-08	0.518332	up-reg
CC/Rouhi2022/Lee2019	XPOT	ENSG00000184575	7.03523e-08	0.720559	up-reg
CC/Rouhi2022/Lee2019	FRMD5	ENSG00000171877	7.32637e-08	-1.5864	down-reg
CC/Rouhi2022/Lee2019	CSRP3	ENSG00000129170	8.46662e-08	-1.20283	down-reg
CC/Rouhi2022/Lee2019	CRYBG3	ENSG00000080200	1.14236e-07	-0.966557	down-reg
CC/Rouhi2022/Lee2019	PPP2R3A	ENSG00000073711	1.20897e-07	-0.936363	down-reg
CC/Rouhi2022/Lee2019	CD276	ENSG00000103855	1.29831e-07	0.652378	up-reg
CC/Rouhi2022/Lee2019	TMSB10	ENSG00000034510	1.49407e-07	0.634061	up-reg
CC/Rouhi2022/Lee2019	CD34	ENSG00000174059	1.55015e-07	2.66603	up-reg
CC/Rouhi2022/Lee2019	SEC61A1	ENSG00000058262	1.75425e-07	0.492222	up-reg
CC/Rouhi2022/Lee2019	PABPC1	ENSG00000070756	3.57566e-07	0.663043	up-reg
CC/Rouhi2022/Lee2019	PCDH18	ENSG00000189184	3.78952e-07	0.668148	up-reg
CC/Rouhi2022/Lee2019	SEL1L	ENSG00000071537	4.02603e-07	1.02241	up-reg
CC/Rouhi2022/Lee2019	HSPA13	ENSG00000155304	4.77486e-07	0.542263	up-reg
CC/Rouhi2022/Lee2019	KCNJ5	ENSG00000120457	4.86517e-07	-1.30539	down-reg
CC/Rouhi2022/Lee2019	NCKIPSD	ENSG00000213672	5.02145e-07	-0.786781	down-reg
CC/Rouhi2022/Lee2019	TCAP	ENSG00000173991	5.30094e-07	-1.58783	down-reg
CC/Rouhi2022/Lee2019	RPL26	ENSG00000161970	5.41425e-07	0.548928	up-reg
CC/Rouhi2022/Lee2019	C1QTNF6	ENSG00000133466	6.20368e-07	1.11243	up-reg
CC/Rouhi2022/Lee2019	PPP1R14B	ENSG00000173457	1.44147e-06	0.766976	up-reg
CC/Rouhi2022/Lee2019	CD83	ENSG00000112149	1.58551e-06	1.81668	up-reg
CC/Rouhi2022/Lee2019	RPL6	ENSG00000089009	1.79271e-06	0.466318	up-reg
CC/Rouhi2022/Lee2019	RASGEF1B	ENSG00000138670	1.87028e-06	1.79488	up-reg
CC/Rouhi2022/Lee2019	TMOD1	ENSG00000136842	2.07521e-06	-0.783635	down-reg
CC/Rouhi2022/Lee2019	TSKU	ENSG00000182704	2.62388e-06	0.790194	up-reg
CC/Rouhi2022/Lee2019	EPHX1	ENSG00000143819	2.63432e-06	1.06707	up-reg
CC/Rouhi2022/Lee2019	TMOD3	ENSG00000138594	2.78704e-06	0.68826	up-reg
CC/Rouhi2022/Lee2019	OXCT1	ENSG00000083720	2.87817e-06	-1.27697	down-reg
CC/Rouhi2022/Lee2019	SCUBE2	ENSG00000175356	3.09612e-06	-2.54296	down-reg
CC/Rouhi2022/Lee2019	RBPMS2	ENSG00000166831	3.10728e-06	-0.90315	down-reg
CC/Rouhi2022/Lee2019	RPL7A	ENSG00000280858	3.16069e-06	0.521699	up-reg
CC/Rouhi2022/Lee2019	OXR1	ENSG00000164830	5.10759e-06	-0.85576	down-reg
CC/Rouhi2022/Lee2019	MARCKS	ENSG00000277443	5.97961e-06	0.482058	up-reg
CC/Rouhi2022/Lee2019	PNP	ENSG00000198805	7.12216e-06	0.788897	up-reg
CC/Rouhi2022/Lee2019	ME3	ENSG00000151376	7.90654e-06	-0.990959	down-reg
CC/Rouhi2022/Lee2019	RPS14	ENSG00000164587	8.32643e-06	0.622732	up-reg
CC/Rouhi2022/Lee2019	RPL18	ENSG00000063177	1.0864e-05	0.597636	up-reg
CC/Rouhi2022/Lee2019	NKX2-5	ENSG00000183072	1.16236e-05	-1.01864	down-reg
CC/Rouhi2022/Lee2019	DNAAF3	ENSG00000167646	1.23664e-05	-2.10812	down-reg
CC/Rouhi2022/Lee2019	ALPK2	ENSG00000198796	1.3741e-05	-0.852742	down-reg
CC/Rouhi2022/Lee2019	SRC	ENSG00000197122	1.5109e-05	0.575149	up-reg
CC/Rouhi2022/Lee2019	AK1	ENSG00000106992	1.73533e-05	-0.879042	down-reg
CC/Rouhi2022/Lee2019	CABIN1	ENSG00000099991	2.3933e-05	-0.520493	down-reg
CC/Rouhi2022/Lee2019	FRY	ENSG00000073910	2.71634e-05	-0.987831	down-reg
CC/Rouhi2022/Lee2019	ZFP36	ENSG00000128016	2.73362e-05	1.00527	up-reg
CC/Rouhi2022/Lee2019	RAB5C	ENSG00000108774	3.45642e-05	0.536044	up-reg
CC/Rouhi2022/Lee2019	FXYD1	ENSG00000266964	3.78676e-05	-1.12426	down-reg
CC/Rouhi2022/Lee2019	SPCS3	ENSG00000129128	3.87079e-05	0.459521	up-reg
CC/Rouhi2022/Lee2019	CRIP2	ENSG00000182809	3.98003e-05	-0.909737	down-reg
CC/Rouhi2022/Lee2019	ENO3	ENSG00000108515	4.04179e-05	-0.964453	down-reg
CC/Rouhi2022/Lee2019	KPNA2	ENSG00000182481	4.09177e-05	-0.636423	down-reg
CC/Rouhi2022/Lee2019	RPL27A	ENSG00000166441	4.13074e-05	0.54279	up-reg
CC/Rouhi2022/Lee2019	ANXA6	ENSG00000197043	4.78674e-05	-0.582279	down-reg
CC/Rouhi2022/Lee2019	TMSB4X	ENSG00000205542	4.79185e-05	0.398182	up-reg
CC/Rouhi2022/Lee2019	RPS27A	ENSG00000143947	5.59071e-05	0.4705	up-reg
CC/Rouhi2022/Lee2019	TMBIM1	ENSG00000135926	7.27e-05	0.712691	up-reg
CC/Rouhi2022/Lee2019	EIF2S2	ENSG00000125977	7.4792e-05	0.465954	up-reg
CC/Rouhi2022/Lee2019	IL6ST	ENSG00000134352	7.72806e-05	0.856762	up-reg
CC/Rouhi2022/Lee2019	SLC15A3	ENSG00000110446	8.93929e-05	1.60498	up-reg
CC/Rouhi2022/Lee2019	CSGALNACT2	ENSG00000169826	9.05325e-05	0.569208	up-reg
CC/Rouhi2022/Lee2019	OAF	ENSG00000184232	9.37654e-05	0.810887	up-reg
CC/Rouhi2022/Lee2019	ADAMTS12	ENSG00000151388	9.8476e-05	0.758326	up-reg
CC/Rouhi2022/Lee2019	CEP78	ENSG00000148019	0.000100344	-0.728088	down-reg
CC/Rouhi2022/Lee2019	PCOLCE	ENSG00000106333	0.000101179	0.414702	up-reg
CC/Rouhi2022/Lee2019	VAT1	ENSG00000108828	0.00010491	0.403666	up-reg
CC/Rouhi2022/Lee2019	ANKZF1	ENSG00000163516	0.000114425	-0.562593	down-reg
CC/Rouhi2022/Lee2019	MCFD2	ENSG00000180398	0.000130573	0.569639	up-reg
CC/Rouhi2022/Lee2019	IDH2	ENSG00000182054	0.000131355	-0.577025	down-reg
CC/Rouhi2022/Lee2019	ACE	ENSG00000159640	0.000139397	1.44543	up-reg
CC/Rouhi2022/Lee2019	RPL37A	ENSG00000197756	0.00014773	0.529932	up-reg
CC/Rouhi2022/Lee2019	SGCA	ENSG00000108823	0.000150418	-1.08095	down-reg
CC/Rouhi2022/Lee2019	ZBTB43	ENSG00000169155	0.000152242	-0.782924	down-reg
CC/Rouhi2022/Lee2019	RPL37	ENSG00000145592	0.000157053	0.491461	up-reg
CC/Rouhi2022/Lee2019	EIF5	ENSG00000100664	0.000173892	0.444676	up-reg
CC/Rouhi2022/Lee2019	RCAN2	ENSG00000172348	0.000200421	-0.745902	down-reg
CC/Rouhi2022/Lee2019	ANK2	ENSG00000145362	0.000203061	-0.681014	down-reg
CC/Rouhi2022/Lee2019	IL17RA	ENSG00000177663	0.000236419	0.839188	up-reg
CC/Rouhi2022/Lee2019	VAV3	ENSG00000134215	0.000236987	2.28417	up-reg
CC/Rouhi2022/Lee2019	RGS10	ENSG00000148908	0.000253509	0.848488	up-reg
CC/Rouhi2022/Lee2019	PVR	ENSG00000073008	0.000276552	0.800143	up-reg
CC/Rouhi2022/Lee2019	KDM4B	ENSG00000127663	0.000339422	-0.421226	down-reg
CC/Rouhi2022/Lee2019	LPIN1	ENSG00000134324	0.000366834	-0.58314	down-reg
CC/Rouhi2022/Lee2019	PDLIM2	ENSG00000120913	0.000380929	0.522764	up-reg
CC/Rouhi2022/Lee2019	MYL2	ENSG00000111245	0.000391184	-1.54889	down-reg
CC/Rouhi2022/Lee2019	SURF4	ENSG00000280951	0.00041772	0.325617	up-reg
CC/Rouhi2022/Lee2019	FABP3	ENSG00000121769	0.000451299	-0.825557	down-reg
CC/Rouhi2022/Lee2019	SHC2	ENSG00000129946	0.000503262	0.593475	up-reg
CC/Rouhi2022/Lee2019	RPL17	ENSG00000265681	0.000558916	0.409179	up-reg
CC/Rouhi2022/Lee2019	POLQ	ENSG00000051341	0.000628578	-1.07336	down-reg
CC/Rouhi2022/Lee2019	RPS3	ENSG00000149273	0.000726167	0.473174	up-reg
CC/Rouhi2022/Lee2019	MAN2B1	ENSG00000104774	0.000730503	0.62413	up-reg
CC/Rouhi2022/Lee2019	SEC61B	ENSG00000106803	0.000824001	0.549538	up-reg
CC/Rouhi2022/Lee2019	PPP1R14C	ENSG00000198729	0.000847668	-0.819981	down-reg
CC/Rouhi2022/Lee2019	TNFRSF1B	ENSG00000028137	0.000904631	1.40167	up-reg
CC/Rouhi2022/Lee2019	TLR1	ENSG00000174125	0.000912592	2.07978	up-reg
CC/Rouhi2022/Lee2019	MAPRE3	ENSG00000084764	0.000961662	-0.539004	down-reg
CC/Rouhi2022/Lee2019	COX6A2	ENSG00000156885	0.00101673	-1.22489	down-reg
CC/Rouhi2022/Lee2019	FAM120B	ENSG00000112584	0.00108449	-0.585198	down-reg
CC/Rouhi2022/Lee2019	DNAJB2	ENSG00000135924	0.00132106	-0.440044	down-reg
CC/Rouhi2022/Lee2019	ENDOD1	ENSG00000149218	0.00133575	0.448802	up-reg
CC/Rouhi2022/Lee2019	EPS8	ENSG00000151491	0.00134964	0.587849	up-reg
CC/Rouhi2022/Lee2019	RIC8B	ENSG00000111785	0.00136656	-0.737339	down-reg
CC/Rouhi2022/Lee2019	GATM	ENSG00000171766	0.0014556	0.609985	up-reg
CC/Rouhi2022/Lee2019	RNF10	ENSG00000022840	0.00176511	-0.437934	down-reg
CC/Rouhi2022/Lee2019	SC5D	ENSG00000109929	0.00177763	-0.586679	down-reg
CC/Rouhi2022/Lee2019	ST3GAL3	ENSG00000126091	0.00180717	-0.842526	down-reg
CC/Rouhi2022/Lee2019	USP2	ENSG00000036672	0.00193234	-0.739035	down-reg
CC/Rouhi2022/Lee2019	TNNI3	ENSG00000129991	0.00227091	-0.722776	down-reg
CC/Rouhi2022/Lee2019	CENPA	ENSG00000115163	0.00227522	-1.10587	down-reg
CC/Rouhi2022/Lee2019	PI4K2B	ENSG00000038210	0.00228737	0.623967	up-reg
CC/Rouhi2022/Lee2019	SLC9A9	ENSG00000181804	0.00243916	1.09207	up-reg
CC/Rouhi2022/Lee2019	METAP1	ENSG00000164024	0.00267044	-0.550786	down-reg
CC/Rouhi2022/Lee2019	ODF2L	ENSG00000122417	0.0027001	-0.725527	down-reg
CC/Rouhi2022/Lee2019	OPA1	ENSG00000198836	0.00284284	-0.533316	down-reg
CC/Rouhi2022/Lee2019	TPGS2	ENSG00000134779	0.00301839	-0.611859	down-reg
CC/Rouhi2022/Lee2019	ZEB2	ENSG00000169554	0.00304792	0.528412	up-reg
CC/Rouhi2022/Lee2019	HOOK3	ENSG00000168172	0.0031341	0.590989	up-reg
CC/Rouhi2022/Lee2019	LMO7	ENSG00000136153	0.00369925	-0.580064	down-reg
CC/Rouhi2022/Lee2019	ENTPD7	ENSG00000198018	0.00381833	0.423977	up-reg
CC/Rouhi2022/Lee2019	MICAL1	ENSG00000135596	0.00418765	0.524691	up-reg
CC/Rouhi2022/Lee2019	SNX22	ENSG00000157734	0.00448411	1.00585	up-reg
CC/Rouhi2022/Lee2019	EGR1	ENSG00000120738	0.0045913	0.803343	up-reg
CC/Rouhi2022/Lee2019	MAF	ENSG00000178573	0.00476237	0.834251	up-reg
CC/Rouhi2022/Lee2019	SUN1	ENSG00000164828	0.00478882	-0.472952	down-reg
CC/Rouhi2022/Lee2019	CTSC	ENSG00000109861	0.00496315	0.538845	up-reg
CC/Rouhi2022/Lee2019	MTSS1	ENSG00000170873	0.00499199	-0.755153	down-reg
CC/Rouhi2022/Lee2019	REEP1	ENSG00000068615	0.00499566	-0.888118	down-reg
CC/Rouhi2022/Lee2019	MARCKSL1	ENSG00000175130	0.00500958	0.411073	up-reg
CC/Rouhi2022/Lee2019	TTLL5	ENSG00000119685	0.00515626	-0.813011	down-reg
CC/Rouhi2022/Lee2019	ACAD8	ENSG00000151498	0.00532616	-0.575292	down-reg
CC/Rouhi2022/Lee2019	RPL24	ENSG00000114391	0.00672932	0.326359	up-reg
CC/Rouhi2022/Lee2019	VIM	ENSG00000026025	0.00696031	0.258545	up-reg
CC/Rouhi2022/Lee2019	ISOC1	ENSG00000066583	0.0071917	-0.612997	down-reg
CC/Rouhi2022/Lee2019	ARL4C	ENSG00000188042	0.00732141	0.606327	up-reg
CC/Rouhi2022/Lee2019	FXYD5	ENSG00000089327	0.00738898	0.484729	up-reg
CC/Rouhi2022/Lee2019	TUBG1	ENSG00000131462	0.00808535	-0.561188	down-reg
CC/Rouhi2022/Lee2019	RPS3A	ENSG00000145425	0.00870528	0.318698	up-reg
CC/Rouhi2022/Lee2019	LMOD3	ENSG00000163380	0.00976899	-1.59482	down-reg
CC/Rouhi2022/Lee2019	HEATR5B	ENSG00000008869	0.010092	-0.423451	down-reg
CC/Rouhi2022/Lee2019	C1S	ENSG00000182326	0.0102984	0.472877	up-reg
CC/Rouhi2022/Lee2019	GBE1	ENSG00000114480	0.0104169	-0.539213	down-reg
CC/Rouhi2022/Lee2019	CMTM3	ENSG00000140931	0.0107429	0.520621	up-reg
CC/Rouhi2022/Lee2019	RPL22	ENSG00000116251	0.0115134	0.29935	up-reg
CC/Rouhi2022/Lee2019	RCN2	ENSG00000117906	0.0117373	0.378245	up-reg
CC/Rouhi2022/Lee2019	SRSF9	ENSG00000111786	0.0117728	0.403639	up-reg
CC/Rouhi2022/Lee2019	ARPC3	ENSG00000111229	0.012614	0.309171	up-reg
CC/Rouhi2022/Lee2019	GNA13	ENSG00000120063	0.0135766	0.420199	up-reg
CC/Rouhi2022/Lee2019	EIF3L	ENSG00000100129	0.0137164	0.257648	up-reg
CC/Rouhi2022/Lee2019	UGDH	ENSG00000109814	0.0141821	0.322033	up-reg
CC/Rouhi2022/Lee2019	PTGER4	ENSG00000171522	0.0142854	1.25858	up-reg
CC/Rouhi2022/Lee2019	ABCA12	ENSG00000144452	0.0145	-1.74029	down-reg
CC/Rouhi2022/Lee2019	PPP1R9A	ENSG00000158528	0.0152321	-0.539348	down-reg
CC/Rouhi2022/Lee2019	TET1	ENSG00000138336	0.0153419	-0.524629	down-reg
CC/Rouhi2022/Lee2019	VPS13D	ENSG00000048707	0.0156769	-0.556438	down-reg
CC/Rouhi2022/Lee2019	WNK2	ENSG00000165238	0.0172681	-0.548253	down-reg
CC/Rouhi2022/Lee2019	ACTG1	ENSG00000184009	0.018676	0.278971	up-reg
CC/Rouhi2022/Lee2019	TCF21	ENSG00000118526	0.0208712	0.472521	up-reg
CC/Rouhi2022/Lee2019	GANAB	ENSG00000089597	0.0217628	0.260935	up-reg
CC/Rouhi2022/Lee2019	LPAR1	ENSG00000198121	0.0218055	0.659788	up-reg
CC/Rouhi2022/Lee2019	P4HA1	ENSG00000122884	0.0219218	0.277224	up-reg
CC/Rouhi2022/Lee2019	BICC1	ENSG00000122870	0.0224579	0.394009	up-reg
CC/Rouhi2022/Lee2019	CBX7	ENSG00000100307	0.0237461	-0.698815	down-reg
CC/Rouhi2022/Lee2019	COL15A1	ENSG00000204291	0.0240504	0.619776	up-reg
CC/Rouhi2022/Lee2019	TMEM183A	ENSG00000163444	0.0241994	0.384331	up-reg
CC/Rouhi2022/Lee2019	PPME1	ENSG00000214517	0.0255501	-0.450619	down-reg
CC/Rouhi2022/Lee2019	EMILIN2	ENSG00000132205	0.0259295	-0.381885	down-reg
CC/Rouhi2022/Lee2019	GKAP1	ENSG00000165113	0.0267792	-0.847975	down-reg
CC/Rouhi2022/Lee2019	SH3BGRL3	ENSG00000142669	0.0286154	0.385802	up-reg
CC/Rouhi2022/Lee2019	AGTPBP1	ENSG00000135049	0.0292215	-0.447045	down-reg
CC/Rouhi2022/Lee2019	TAGLN2	ENSG00000158710	0.0330905	0.28255	up-reg
CC/Rouhi2022/Lee2019	RASGRP3	ENSG00000152689	0.0334185	-0.551077	down-reg
CC/Rouhi2022/Lee2019	SLC25A4	ENSG00000151729	0.0360851	-0.482057	down-reg
CC/Rouhi2022/Lee2019	ATPAF1	ENSG00000123472	0.0361868	-0.355198	down-reg
CC/Rouhi2022/Lee2019	TMCC3	ENSG00000057704	0.0370364	0.68487	up-reg
CC/Rouhi2022/Lee2019	KLF3	ENSG00000109787	0.0375383	0.472864	up-reg
CC/Rouhi2022/Lee2019	UBE2G1	ENSG00000132388	0.0386394	-0.298646	down-reg
CC/Rouhi2022/Lee2019	BZW2	ENSG00000136261	0.0405551	-0.442223	down-reg
CC/Rouhi2022/Lee2019	ACVR1	ENSG00000115170	0.0406915	0.403683	up-reg
CC/Rouhi2022/Lee2019	ZC3H11A	ENSG00000058673	0.0419569	0.215822	up-reg
CC/Rouhi2022/Lee2019	ADAM9	ENSG00000168615	0.042345	0.294924	up-reg
CC/Rouhi2022/Lee2019	MVK	ENSG00000110921	0.0433378	-0.435468	down-reg
CC/Rouhi2022/Lee2019	LIX1	ENSG00000145721	0.0438092	-0.912232	down-reg
CC/Rouhi2022/Lee2019	EIF3E	ENSG00000104408	0.0462763	0.338412	up-reg
CC/Rouhi2022/Lee2019	ITPRIPL2	ENSG00000205730	0.0485415	0.348774	up-reg
CC/Rouhi2022/Lee2019	TXNRD2	ENSG00000184470	0.0521047	-0.468675	down-reg
CC/Rouhi2022/Lee2019	PPIP5K1	ENSG00000168781	0.0523393	-0.707289	down-reg
CC/Rouhi2022/Lee2019	ABTB2	ENSG00000166016	0.0526353	-0.574333	down-reg
CC/Rouhi2022/Lee2019	PRDM16	ENSG00000142611	0.0531215	-0.706823	down-reg
CC/Rouhi2022/Lee2019	SFXN3	ENSG00000107819	0.0570678	0.295899	up-reg
CC/Rouhi2022/Lee2019	ENC1	ENSG00000171617	0.0575557	0.589387	up-reg
CC/Rouhi2022/Lee2019	SKAP2	ENSG00000005020	0.062144	0.729665	up-reg
CC/Rouhi2022/Lee2019	AXL	ENSG00000167601	0.0623847	0.268724	up-reg
CC/Rouhi2022/Lee2019	LIN52	ENSG00000205659	0.0638476	-0.487807	down-reg
CC/Rouhi2022/Lee2019	CKMT2	ENSG00000131730	0.0643549	-0.448327	down-reg
CC/Rouhi2022/Lee2019	GPSM3	ENSG00000233490	0.064413	0.668398	up-reg
CC/Rouhi2022/Lee2019	TGFB1	ENSG00000105329	0.0644206	0.281862	up-reg
CC/Rouhi2022/Lee2019	EGR2	ENSG00000122877	0.0663569	0.838984	up-reg
CC/Rouhi2022/Lee2019	LYNX1	ENSG00000180155	0.067082	-0.884192	down-reg
CC/Rouhi2022/Lee2019	CHML	ENSG00000203668	0.0671287	0.360402	up-reg
CC/Rouhi2022/Lee2019	RCC2	ENSG00000179051	0.067643	0.254773	up-reg
CC/Rouhi2022/Lee2019	NID1	ENSG00000116962	0.0684439	0.318551	up-reg
CC/Rouhi2022/Lee2019	COQ10A	ENSG00000135469	0.0697561	-0.524417	down-reg
CC/Rouhi2022/Lee2019	ABCA9	ENSG00000154258	0.0718746	1.28611	up-reg
CC/Rouhi2022/Lee2019	PRRC2C	ENSG00000117523	0.0752086	0.276803	up-reg
CC/Rouhi2022/Lee2019	ARHGDIA	ENSG00000141522	0.0768855	0.217166	up-reg
CC/Rouhi2022/Lee2019	TLR4	ENSG00000136869	0.0769081	0.870788	up-reg
CC/Rouhi2022/Lee2019	RRBP1	ENSG00000125844	0.0776032	0.347214	up-reg
CC/Rouhi2022/Lee2019	TRIM54	ENSG00000138100	0.0826788	-0.556602	down-reg
CC/Rouhi2022/Lee2019	AFG3L2	ENSG00000141385	0.0885226	-0.260297	down-reg
CC/Rouhi2022/Lee2019	PIN1	ENSG00000127445	0.0910609	-0.297332	down-reg
CC/Rouhi2022/Lee2019	FOSB	ENSG00000125740	0.0940867	0.952044	up-reg
CC/Rouhi2022/Lee2019	SOX9	ENSG00000125398	0.0947716	0.535928	up-reg
CC/Rouhi2022/Lee2019	ICAM1	ENSG00000090339	0.0964127	0.442957	up-reg
CC/Rouhi2022/Lee2019	NDN	ENSG00000182636	0.0964503	0.265841	up-reg
